# Systems biology analysis identifies TCF7L1 as a key regulator of metastasis in Ewing sarcoma

**DOI:** 10.1101/2021.02.25.432862

**Authors:** Florencia Cidre-Aranaz, Jing Li, Tilman L. B. Hölting, Martin F. Orth, Roland Imle, Stefanie Kutschmann, Giulia Ammirati, Katharina Ceranski, Martha Julia Carreño-Gonzalez, Merve Kasan, Aruna Marchetto, Cornelius M. Funk, Felix Bestvater, Simone Bersini, Chiara Arrigoni, Matteo Moretti, Laura Romero-Pérez, Ana Banito, Shunya Ohmura, Julian Musa, Thomas Kirchner, Maximilian M. L. Knott, Thomas G. P. Grünewald

**Affiliations:** Hopp-Children’s Cancer Center (KiTZ), Heidelberg, Germany; Division of Translational Pediatric Sarcoma Research (B410), German Cancer Research Center (DKFZ), German Cancer Consortium (DKTK), Heidelberg, Germany; Max-Eder Research Group for Pediatric Sarcoma Biology, Institute of Pathology, Faculty of Medicine, LMU Munich, Munich, Germany; Soft-Tissue Sarcoma Junior Research Group, German Cancer Research Center (DKFZ), German Cancer Consortium (DKTK), Heidelberg, Germany; Faculty of Biosciences, Heidelberg University, Heidelberg, Germany; Division of Pediatric Surgery, Department of General, Visceral and Transplantation Surgery, University Hospital Heidelberg, Heidelberg, Germany; Regenerative Medicine Technologies Laboratory, Ente Ospedaliero Cantonale (EOC), Lugano, Switzerland; Light Microscopy Facility (W210), German Cancer Research Center (DKFZ), German Cancer Consortium (DKTK), Heidelberg, Germany; Biomedical Sciences Faculty, Università della Svizzera Italiana (USI), Lugano, Switzerland; Department of General, Visceral and Transplantation Surgery, Heidelberg University Hospital, Heidelberg, Germany; Institute of Pathology, Heidelberg University Hospital, Heidelberg, Germany

**Keywords:** Ewing sarcoma, TCF7L1, pediatric oncology, metastasis, systems biology

## Abstract

Identification of cancer stemness genes is crucial to understanding the underlying biology of therapy resistance, relapse, and metastasis. Ewing sarcoma (EwS) is the second most common bone tumor in children and adolescents. It is a highly aggressive cancer associated with a dismal survival rate (<30%) for patients with metastatic disease at diagnosis (∼25% of cases). Hence, deciphering the underlying mechanisms of metastasis is imperative. EwS tumors are characterized by a remarkably ‘silent’ genome with a single driver mutation generating an oncogenic fusion transcription factor (*EWSR1-ETS*). Thus, EwS constitutes an ideal model to study how perturbation of a transcriptional network by a dominant oncogene can mediate metastasis, even though canonical metastasis-associated genes are not mutated.

Here, through the implementation of an integrative systems biology approach, we identified transcription factor 7 like 1 (*TCF7L1*, alias *TCF3*) as a prognostically-relevant and *EWSR1-ETS* suppressed determinant of metastasis in EwS. We demonstrated that conditional *TCF7L1* re-expression significantly reduces EwS single-cell migration, invasion and anchorage-independent growth in 3D assays *in vitro*, and tumorigenesis *in vivo* mediated by its DNA binding domain. In primary EwS tumors as well as in functional orthotopic *in vivo* models, low *TCF7L1* expression was associated with pro-metastatic gene signatures and a much higher migratory and metastatic capacity of EwS cells, which correlated with poor outcome of EwS patients.

Collectively, our findings establish TCF7L1 as a major regulator of metastasis in EwS, which may be utilized as a prognostic biomarker and open inroads to future therapeutic intervention.
