## Supplementary Tables_Cidre-Aranaz et al. for "Systems biology analysis identifies TCF7L1 as a key regulator of metastasis in Ewing sarcoma"

### Sheet: Supplementary Table 1
Supplementary Table #1		DEGs being up- or downregulated (|log2 FC|=1.5) after knockdown of EWSR1-ETS across 5 EwS cell lines.
Gene expression fold change (log2) of indicated genes in five EwS cell lines 96h after induction of shRNA-mediated EWSR1-ETS knockdown as determined by Affymetrix Clariom D gene expression microarrays.
Only genes with an absolute log2 FC >=1.5 are indicated.
ENTREZ_ID	Gene name	Average FC (log2) across all cell lines	SD
6340	SCNN1G	-5.88829	3.53199
1010	CDH12	-3.64372	1.29491
79899	PRR5L	-3.59812	1.46061
125336	LOXHD1	-3.59732	1.58925
885	CCK	-3.4709	2.01288
5502	PPP1R1A	-3.23078	0.928316
54798	DCHS2	-2.92476	2.39444
9899	SV2B	-2.91682	0.758138
64084	CLSTN2	-2.76808	0.699134
162466	PHOSPHO1	-2.75257	1.16716
190	NR0B1	-2.7505	1.81591
54795	TRPM4	-2.7133	0.616754
2675	GFRA2	-2.67543	1.15849
2217	FCGRT	-2.65714	0.843079
81606	LBH	-2.59564	1.598
79838	TMC5	-2.59167	2.2812
3780	KCNN1	-2.55947	1.45413
9172	MYOM2	-2.51891	1.39684
167681	PRSS35	-2.47458	1.60958
126410	CYP4F22	-2.45879	2.15978
8318	CDC45	-2.42891	1.11322
261729	STEAP2	-2.41594	1.08224
84969	TOX2	-2.38998	0.570558
84986	ARHGAP19	-2.37514	1.13702
26872	STEAP1	-2.31515	1.11667
3556	IL1RAP	-2.30304	0.729735
83461	CDCA3	-2.2915	1.73521
4804	NGFR	-2.2586	1.31232
57172	CAMK1G	-2.24933	2.24836
8564	KMO	-2.23034	1.46346
26050	SLITRK5	-2.1978	0.879182
57333	RCN3	-2.166	1.62439
5318	PKP2	-2.15742	1.18773
332	BIRC5	-2.13734	1.92416
4886	NPY1R	-2.11523	1.48141
54852	PAQR5	-2.08024	1.56284
79019	CENPM	-2.07055	1.62589
23461	ABCA5	-2.06304	1.05431
1033	CDKN3	-2.04764	1.94973
5909	RAP1GAP	-2.02496	1.54341
11240	PADI2	-2.01788	1.52237
116843	SLC18B1	-1.98088	1.16352
1591	CYP24A1	-1.96772	1.77939
127933	UHMK1	-1.96762	0.70598
5733	PTGER3	-1.96312	1.36539
84904	ARHGEF39	-1.95248	1.53823
7516	XRCC2	-1.9092	1.10218
1869	E2F1	-1.90607	1.18745
2028	ENPEP	-1.89783	1.21976
8999	CDKL2	-1.8881	1.01197
27098	CLUL1	-1.88021	2.17581
84873	ADGRG7	-1.86885	0.962065
604	BCL6	-1.83372	0.700317
1600	DAB1	-1.8299	0.447328
83879	CDCA7	-1.82714	1.50102
5100	PCDH8	-1.82095	1.14219
864	RUNX3	-1.79593	0.965745
23186	RCOR1	-1.79402	0.910084
2114	ETS2	-1.79001	0.77707
7517	XRCC3	-1.78006	1.06283
7083	TK1	-1.77873	1.5806
3006	HIST1H1C	-1.7787	1.75147
9308	CD83	-1.77002	0.830106
81620	CDT1	-1.76584	0.963353
2948	GSTM4	-1.76117	2.57395
973	CD79A	-1.7457	1.19261
11004	KIF2C	-1.74062	1.27752
55839	CENPN	-1.73115	1.13428
2305	FOXM1	-1.72624	1.65477
3619	INCENP	-1.72522	1.40691
995	CDC25C	-1.72463	1.32304
93145	OLFM2	-1.71901	0.641153
78986	DUSP26	-1.7189	1.58654
9837	GINS1	-1.71729	1.54405
6320	CLEC11A	-1.7088	0.615039
64072	CDH23	-1.70697	1.50695
23649	POLA2	-1.70561	1.12063
899	CCNF	-1.70554	1.33245
10105	PPIF	-1.70229	0.58627
5579	PRKCB	-1.69632	1.40309
5608	MAP2K6	-1.69173	1.08491
79366	HMGN5	-1.68837	1.1895
28956	LAMTOR2	-1.68835	1.26648
55872	PBK	-1.68737	1.22741
63933	MCUR1	-1.68393	0.67922
5427	POLE2	-1.68291	1.01036
4605	MYBL2	-1.67	1.10717
132204	SYNPR	-1.66907	2.07021
9928	KIF14	-1.66669	1.3109
151188	ARL6IP6	-1.66201	1.50014
51184	GPN3	-1.6578	0.69697
3710	ITPR3	-1.65579	1.32676
6241	RRM2	-1.65303	1.38634
2313	FLI1	-1.64911	1.17969
478	ATP1A3	-1.64683	1.17311
80199	FUZ	-1.64439	1.33379
3737	KCNA2	-1.64387	1.23231
2899	GRIK3	-1.64181	1.08155
51299	NRN1	-1.63994	0.930621
2256	FGF11	-1.63828	1.34375
56521	DNAJC12	-1.63627	0.984493
8501	SLC43A1	-1.6351	1.29701
1468	SLC25A10	-1.62864	1.34428
79733	E2F8	-1.62811	1.25023
23589	CARHSP1	-1.62505	0.944658
4171	MCM2	-1.62031	0.894122
1062	CENPE	-1.61915	1.28936
55388	MCM10	-1.61383	1.05437
3833	KIFC1	-1.61315	1.75639
64858	DCLRE1B	-1.61272	0.820964
51646	YPEL5	-1.61143	0.306475
51473	DCDC2	-1.60527	0.706679
3007	HIST1H1D	-1.60393	1.93767
2035	EPB41	-1.59951	1.01715
7409	VAV1	-1.59915	1.00476
9076	CLDN1	-1.59888	1.96616
83540	NUF2	-1.59732	1.25924
675	BRCA2	-1.59453	0.741599
7145	TNS1	-1.59424	1.52331
23231	SEL1L3	-1.5893	1.09478
4174	MCM5	-1.58896	1.31282
2491	CENPI	-1.58804	1.30274
55	ACPP	-1.58519	1.5675
10615	SPAG5	-1.57848	1.15816
55165	CEP55	-1.5728	1.08018
29028	ATAD2	-1.57041	1.2098
11130	ZWINT	-1.56505	1.13178
2178	FANCE	-1.55947	1.05463
23397	NCAPH	-1.55682	1.27053
10635	RAD51AP1	-1.54718	1.33514
54332	GDAP1	-1.54579	1.11983
51301	GCNT4	-1.54516	1.1988
55789	DEPDC1B	-1.5429	1.22726
32	ACACB	-1.54005	1.16011
4998	ORC1	-1.53942	1.07837
83903	GSG2	-1.53823	0.971311
9212	AURKB	-1.53425	1.46198
1017	CDK2	-1.53378	1.22483
64946	CENPH	-1.52971	1.0128
6941	TCF19	-1.52963	1.0227
57478	USP31	-1.52767	0.484214
3177	SLC29A2	-1.51548	0.481738
29953	TRHDE	-1.51504	0.836902
9055	PRC1	-1.5136	1.4144
51512	GTSE1	-1.51173	1.6039
672	BRCA1	-1.50765	0.885747
991	CDC20	-1.50504	1.63611
57419	SLC24A3	-1.50072	0.711446
9156	EXO1	-1.50032	1.39189
4488	MSX2	1.50387	1.3125
54809	SAMD9	1.50582	1.63907
90865	IL33	1.5078	3.34936
23090	ZNF423	1.51072	0.947903
5937	RBMS1	1.51703	0.254626
5997	RGS2	1.52162	1.48636
2034	EPAS1	1.5222	1.85465
22936	ELL2	1.5238	2.18932
7059	THBS3	1.52832	0.972934
8404	SPARCL1	1.52852	2.35139
7185	TRAF1	1.52916	2.9028
2770	GNAI1	1.53265	1.21144
51330	TNFRSF12A	1.53553	1.94248
2069	EREG	1.53906	2.27203
1277	COL1A1	1.53952	2.12769
7980	TFPI2	1.54381	3.67232
1519	CTSO	1.5445	1.20908
10765	KDM5B	1.54739	0.717047
91752	ZNF804A	1.54921	0.778947
8870	IER3	1.54937	2.26337
3675	ITGA3	1.54953	1.39674
219699	UNC5B	1.55212	0.514527
8871	SYNJ2	1.55714	1.07248
55959	SULF2	1.5587	1.49993
8714	ABCC3	1.56107	2.35283
23057	NMNAT2	1.56555	1.08264
7414	VCL	1.57723	0.788656
7041	TGFB1I1	1.58235	1.99263
56204	FAM214A	1.58258	0.475554
64778	FNDC3B	1.58324	0.768358
388	RHOB	1.59206	0.762741
4237	MFAP2	1.6009	0.833293
9149	DYRK1B	1.60156	0.685645
5745	PTH1R	1.60692	0.523742
10964	IFI44L	1.6155	2.19557
4147	MATN2	1.61685	0.855217
10150	MBNL2	1.62561	0.944703
83439	TCF7L1	1.62704	0.903677
9564	BCAR1	1.63295	1.12612
7049	TGFBR3	1.63833	1.15346
5099	PCDH7	1.64064	0.98964
10500	SEMA6C	1.64611	0.22886
89795	NAV3	1.64704	1.75267
4005	LMO2	1.65339	0.788702
2273	FHL1	1.65395	2.48553
726	CAPN5	1.6542	1.45616
25999	CLIP3	1.6609	0.455508
8490	RGS5	1.66578	1.60994
22839	DLGAP4	1.66657	1.06458
677	ZFP36L1	1.67147	0.924293
23208	SYT11	1.67559	1.13324
678	ZFP36L2	1.68027	1.45991
166614	DCLK2	1.68546	0.884851
8644	AKR1C3	1.68552	2.44108
4299	AFF1	1.68641	0.449688
3485	IGFBP2	1.69002	0.700191
6303	SAT1	1.70424	1.27585
5768	QSOX1	1.70676	1.35754
901	CCNG2	1.70958	0.335064
55357	TBC1D2	1.71028	2.11307
85461	TANC1	1.71361	1.51798
2151	F2RL2	1.71564	1.12119
23213	SULF1	1.72737	2.34191
5176	SERPINF1	1.72849	1.46504
6495	SIX1	1.73632	1.1099
2308	FOXO1	1.73741	0.630579
5139	PDE3A	1.7413	1.28378
7046	TGFBR1	1.76583	0.57991
9760	TOX	1.76751	2.59242
1293	COL6A3	1.76768	1.85298
115701	ALPK2	1.7721	2.4397
10149	ADGRG2	1.77961	1.68587
1471	CST3	1.78061	0.935873
2977	GUCY1A2	1.78211	2.49961
3725	JUN	1.79473	1.61843
79642	ARSJ	1.80449	1.08238
817	CAMK2D	1.81403	0.9819
26471	NUPR1	1.81487	2.04283
80380	PDCD1LG2	1.81798	2.62652
4035	LRP1	1.82706	1.0127
1746	DLX2	1.83177	0.824698
11142	PKIG	1.83287	0.266515
91768	CABLES1	1.835	1.56711
79586	CHPF	1.84373	1.25629
3575	IL7R	1.84418	3.85722
30008	EFEMP2	1.85353	1.36079
4192	MDK	1.86815	1.21717
8061	FOSL1	1.87597	2.72384
8635	RNASET2	1.87691	1.78529
6281	S100A10	1.87926	0.979416
800	CALD1	1.88352	1.60234
860	RUNX2	1.88374	2.5607
966	CD59	1.88523	1.28791
1290	COL5A2	1.89142	1.15255
10957	PNRC1	1.90031	0.590437
4232	MEST	1.90689	1.99009
54510	PCDH18	1.91747	0.831227
1839	HBEGF	1.92243	2.31305
51232	CRIM1	1.92374	2.73774
2355	FOSL2	1.92612	2.42587
54587	MXRA8	1.93989	1.80642
3597	IL13RA1	1.94086	0.766998
7791	ZYX	1.94331	1.63615
1490	CTGF	1.95251	2.17872
1291	COL6A1	1.95448	1.25416
4126	MANBA	1.95593	1.11145
358	AQP1	1.95628	2.83182
2138	EYA1	1.95734	0.988587
490	ATP2B1	1.95966	1.06245
26136	TES	1.96114	2.25744
54206	ERRFI1	1.96591	1.1647
9122	SLC16A4	1.97651	1.502
7091	TLE4	1.98932	1.79661
55062	WIPI1	2.00014	1.42977
25890	ABI3BP	2.00589	2.87635
94241	TP53INP1	2.01603	0.941446
51523	CXXC5	2.04799	0.619507
5270	SERPINE2	2.04951	2.91078
9886	RHOBTB1	2.05245	1.23109
445	ASS1	2.05702	1.63681
4312	MMP1	2.06575	4.01731
10602	CDC42EP3	2.07054	2.33103
6744	SSFA2	2.07386	1.30935
5376	PMP22	2.0812	1.83535
11010	GLIPR1	2.09133	2.86163
11167	FSTL1	2.09288	0.752543
30845	EHD3	2.09493	1.84863
4052	LTBP1	2.11416	1.19859
169611	OLFML2A	2.12497	1.42888
6591	SNAI2	2.12685	0.993314
26509	MYOF	2.1328	2.93884
50937	CDON	2.15235	0.466476
6781	STC1	2.15901	1.45338
1728	NQO1	2.17288	2.12455
131583	FAM43A	2.18179	2.30297
1435	CSF1	2.19313	1.65556
667	DST	2.19822	1.77726
2321	FLT1	2.2008	2.2454
2934	GSN	2.20557	1.31157
10234	LRRC17	2.20872	1.69094
27286	SRPX2	2.23141	1.26722
23576	DDAH1	2.25423	0.870783
1289	COL5A1	2.25688	1.84321
4741	NEFM	2.26377	1.44861
4323	MMP14	2.26395	1.04008
5327	PLAT	2.26403	3.03221
80005	DOCK5	2.28479	1.19904
11346	SYNPO	2.31169	1.2279
7168	TPM1	2.32976	1.48206
1601	DAB2	2.34008	0.966868
3576	CXCL8	2.36061	3.16073
10371	SEMA3A	2.3688	0.88361
55332	DRAM1	2.37248	2.92546
10769	PLK2	2.37667	3.54449
5865	RAB3B	2.38084	2.24245
56265	CPXM1	2.42816	0.7492
55603	FAM46A	2.45989	2.27988
6310	ATXN1	2.4612	1.56144
7057	THBS1	2.52267	3.17072
9052	GPRC5A	2.54791	3.39325
84159	ARID5B	2.56163	0.904762
9411	ARHGAP29	2.56862	3.52813
10608	MXD4	2.57211	1.11897
4897	NRCAM	2.58811	1.70715
10079	ATP9A	2.58926	1.81036
4016	LOXL1	2.59342	1.6301
3491	CYR61	2.62909	2.82608
30846	EHD2	2.63632	1.61389
2012	EMP1	2.69633	2.1673
22795	NID2	2.69708	1.59867
3371	TNC	2.75964	1.11223
4811	NID1	2.82653	1.85074
4008	LMO7	2.87006	1.62386
2200	FBN1	2.88952	2.93891
4256	MGP	2.91619	3.15516
51200	CPA4	2.97481	4.44547
649	BMP1	2.99248	1.8099
27303	RBMS3	2.99319	0.971344
5328	PLAU	2.99499	3.75186
51050	PI15	3.01743	3.77659
55691	FRMD4A	3.10068	1.35615
22822	PHLDA1	3.11707	3.10297
5054	SERPINE1	3.13887	3.48034
5122	PCSK1	3.16876	3.1733
1410	CRYAB	3.20381	3.72196
1281	COL3A1	3.24875	1.08063
10252	SPRY1	3.26574	3.26404
27063	ANKRD1	3.34381	4.57958
633	BGN	3.34659	2.78777
5228	PGF	3.36895	1.69323
57522	SRGAP1	3.45157	1.72046
22943	DKK1	3.90742	5.71984
5806	PTX3	3.9552	5.48212
3490	IGFBP7	3.96609	2.78873
3488	IGFBP5	3.9785	2.37605
133	ADM	4.1055	3.18759
4907	NT5E	4.54772	3.70889
4015	LOX	5.02212	3.41643

### Sheet: Supplementary Table 2
Supplementary Table #2
Genes regulated by EWSR1-ETS annotated for the gene ontology (GO) term ‘Regulation of Cell Differentiation’.
Gene_Name	Gene description	Organism
DOCK5	DEDICATOR OF CYTOKINESIS PROTEIN 5 (PTHR45653:SF3)	Homo sapiens
SIX1	HOMEOBOX PROTEIN SIX1 (PTHR10390:SF13)	Homo sapiens
KIF14	KINESIN-LIKE PROTEIN KIF14 (PTHR24115:SF546)	Homo sapiens
RUNX3	RUNT-RELATED TRANSCRIPTION FACTOR 3 (PTHR11950:SF43)	Homo sapiens
PTX3	PITUITARY HOMEOBOX 3 (PTHR45882:SF2)	Homo sapiens
E2F1	TRANSCRIPTION FACTOR E2F1 (PTHR12081:SF43)	Homo sapiens
ADM	ADM (PTHR23414:SF3)	Homo sapiens
LMO2	RHOMBOTIN-2 (PTHR45787:SF3)	Homo sapiens
RGS2	REGULATOR OF G-PROTEIN SIGNALING 2 (PTHR10845:SF43)	Homo sapiens
RAP1GAP	RAP1 GTPASE-ACTIVATING PROTEIN 1 (PTHR15711:SF3)	Homo sapiens
TNFRSF12A	TUMOR NECROSIS FACTOR RECEPTOR SUPERFAMILY MEMBER 12A (PTHR32037:SF2)	Homo sapiens
JUN	TRANSCRIPTION FACTOR AP-1 (PTHR11462:SF8)	Homo sapiens
PKP2	PLAKOPHILIN-2 (PTHR10372:SF25)	Homo sapiens
CYR61	PROTEIN CYR61 (PTHR11348:SF18)	Homo sapiens
SERPINE1	PLASMINOGEN ACTIVATOR INHIBITOR 1 (PTHR11461:SF49)	Homo sapiens
LOX	PROTEIN-LYSINE 6-OXIDASE (PTHR45817:SF6)	Homo sapiens
XRCC2	DNA REPAIR PROTEIN XRCC2 (PTHR46644:SF2)	Homo sapiens
ZNF804A	ZINC FINGER PROTEIN 804A (PTHR17614:SF13)	Homo sapiens
TGFB1I1	TRANSFORMING GROWTH FACTOR BETA-1-INDUCED TRANSCRIPT 1 PROTEIN (PTHR24216:SF27)	Homo sapiens
CDON	CELL ADHESION MOLECULE-RELATED/DOWN-REGULATED BY ONCOGENES (PTHR44170:SF1)	Homo sapiens
VCL	VINCULIN (PTHR46180:SF1)	Homo sapiens
SPRY1	PROTEIN SPROUTY HOMOLOG 1 (PTHR12365:SF10)	Homo sapiens
MSX2	HOMEOBOX PROTEIN MSX-2 (PTHR24338:SF10)	Homo sapiens
BCL6	B-CELL LYMPHOMA 6 PROTEIN (PTHR24399:SF29)	Homo sapiens
COL1A1	COLLAGEN ALPHA-1(I) CHAIN (PTHR24023:SF569)	Homo sapiens
DAB2	DISABLED HOMOLOG 2 (PTHR11232:SF30)	Homo sapiens
CTGF	CONNECTIVE TISSUE GROWTH FACTOR (PTHR11348:SF7)	Homo sapiens
PRKCB	PROTEIN KINASE C BETA TYPE (PTHR24356:SF158)	Homo sapiens
EREG	PROEPIREGULIN (PTHR10740:SF11)	Homo sapiens
PDE3A	PHOSPHODIESTERASE (PTHR11347:SF104)	Homo sapiens
CD83	CD83 ANTIGEN (PTHR15193:SF1)	Homo sapiens
TRPM4	TRANSIENT RECEPTOR POTENTIAL CATION CHANNEL SUBFAMILY M MEMBER 4 (PTHR13800:SF6)	Homo sapiens
FOXO1	FORKHEAD BOX PROTEIN O1 (PTHR45767:SF1)	Homo sapiens
SERPINF1	PIGMENT EPITHELIUM-DERIVED FACTOR (PTHR11461:SF84)	Homo sapiens
NGFR	TUMOR NECROSIS FACTOR RECEPTOR SUPERFAMILY MEMBER 16 (PTHR46605:SF3)	Homo sapiens
THBS1	THROMBOSPONDIN-1 (PTHR10199:SF78)	Homo sapiens
TGFBR1	TGF-BETA RECEPTOR TYPE-1 (PTHR23255:SF61)	Homo sapiens
ANKRD1	ANKYRIN REPEAT DOMAIN-CONTAINING PROTEIN 1 (PTHR24126:SF7)	Homo sapiens
ITGA3	INTEGRIN ALPHA-3 (PTHR23220:SF89)	Homo sapiens
CSF1	MACROPHAGE COLONY-STIMULATING FACTOR 1 (PTHR10058:SF0)	Homo sapiens
IL7R	INTERLEUKIN-7 RECEPTOR SUBUNIT ALPHA (PTHR23037:SF27)	Homo sapiens
LRP1	PROLOW-DENSITY LIPOPROTEIN RECEPTOR-RELATED PROTEIN 1 (PTHR24270:SF23)	Homo sapiens
ZFP36L1	MRNA DECAY ACTIVATOR PROTEIN ZFP36L1 (PTHR12547:SF53)	Homo sapiens
NRCAM	NEURONAL CELL ADHESION MOLECULE (PTHR44170:SF15)	Homo sapiens
LBH	PROTEIN LBH (PTHR14987:SF2)	Homo sapiens
SERPINE2	GLIA-DERIVED NEXIN (PTHR11461:SF48)	Homo sapiens
EHD2	EH DOMAIN-CONTAINING PROTEIN 2 (PTHR11216:SF62)	Homo sapiens
ABCA5	ATP-BINDING CASSETTE SUB-FAMILY A MEMBER 5 (PTHR19229:SF100)	Homo sapiens
CTSO	CATHEPSIN K (PTHR12411:SF55)	Homo sapiens
CDC20	CELL DIVISION CYCLE PROTEIN 20 HOMOLOG (PTHR19918:SF3)	Homo sapiens
TOX	THYMOCYTE SELECTION-ASSOCIATED HIGH MOBILITY GROUP BOX PROTEIN TOX (PTHR45781:SF4)	Homo sapiens
ZFP36L2	MRNA DECAY ACTIVATOR PROTEIN ZFP36L2 (PTHR12547:SF100)	Homo sapiens
COL3A1	COLLAGEN ALPHA-1(III) CHAIN (PTHR24023:SF604)	Homo sapiens
EYA1	EYES ABSENT HOMOLOG 1 (PTHR10190:SF11)	Homo sapiens
MDK	MIDKINE (PTHR13850:SF2)	Homo sapiens
PLK2	SERINE/THREONINE-PROTEIN KINASE PLK2 (PTHR24345:SF44)	Homo sapiens
SNAI2	ZINC FINGER PROTEIN SNAI2 (PTHR24388:SF42)	Homo sapiens
FUZ	PROTEIN FUZZY HOMOLOG (PTHR13559:SF1)	Homo sapiens
SEMA6C	SEMAPHORIN-6C (PTHR11036:SF11)	Homo sapiens
DLX2	HOMEOBOX PROTEIN DLX-2 (PTHR24327:SF23)	Homo sapiens
DKK1	DICKKOPF-RELATED PROTEIN 1 (PTHR12113:SF11)	Homo sapiens
TP53INP1	TUMOR PROTEIN P53-INDUCIBLE NUCLEAR PROTEIN 1 (PTHR31671:SF0)	Homo sapiens
S100A10	PROTEIN S100-A10 (PTHR11639:SF74)	Homo sapiens
SEMA3A	SEMAPHORIN-3A (PTHR11036:SF23)	Homo sapiens
RUNX2	RUNT-RELATED TRANSCRIPTION FACTOR 2 (PTHR11950:SF7)	Homo sapiens
COL5A2	COLLAGEN ALPHA-2(V) CHAIN (PTHR24023:SF539)	Homo sapiens
IGFBP5	INSULIN-LIKE GROWTH FACTOR-BINDING PROTEIN 5 (PTHR11551:SF4)	Homo sapiens
ERRFI1	ERBB RECEPTOR FEEDBACK INHIBITOR 1 (PTHR14254:SF5)	Homo sapiens
OLFM2	NOELIN-2 (PTHR23192:SF27)	Homo sapiens
DAB1	DISABLED HOMOLOG 1 (PTHR11232:SF40)	Homo sapiens
LRRC17	LEUCINE-RICH REPEAT-CONTAINING PROTEIN 17 (PTHR24373:SF301)	Homo sapiens
FBN1	FIBRILLIN-1 (PTHR24039:SF22)	Homo sapiens
MMP14	MATRIX METALLOPROTEINASE-14 (PTHR10201:SF24)	Homo sapiens
COL5A1	COLLAGEN ALPHA-1(V) CHAIN (PTHR24023:SF387)	Homo sapiens
PMP22	PERIPHERAL MYELIN PROTEIN 22 (PTHR10671:SF7)	Homo sapiens
TCF7L1	TRANSCRIPTION FACTOR 7-LIKE 1 (PTHR10373:SF25)	Homo sapiens

### Sheet: Supplementary Table 3
Supplementary Table #3
Selection of transcription factors regulated by EWSR1-ETS and annotated for the gene ontology (GO) term ‘Regulation of Cell Differentiation’, and their correlation with overall patient survival in a 166 EwS cohort.
ENTREZ_ID	Gene_name	P-value (Mantel-Haenszel test)	Bonferroni correction
83439	TCF7L1	0.0057	0.0228
3725	JUN	0.8497	3.3988
604	BCL6	0.0323	0.1292
4488	MSX2	0.8865	3.546

### Sheet: Supplementary Table 4
Supplementary Table #4
Expression mRNA levels of TCF7L1 in five EwS cell lines upon conditional knockdown of EWSR1-ETS
EWSR1-ETS knockdown induced on average a ~3-fold upregulation of TCF7L1
Cell line	TCF7L1 log2 fold change	Natural scale fold change	Average fold change
A673/sh/EWSR1-FLI1	2.19389	4.57536	3.57521
MHH-ES1/sh/EWSR1-FLI1	2.8397	7.1587
SK-N-MC/sh/EWSR1-FLI1	0.62152	1.5385
TC-71/sh/EWSR1-FLI1	1.26569	2.40442
TC106/sh/EWSR1-ERG	1.13688	2.19905
